# PharaohFUN: PHylogenomic Analysis foR plAnt prOtein History and FUNction elucidation

**DOI:** 10.1101/2023.08.01.551440

**Authors:** Marcos Ramos-González, Víctor Ramos-González, Emma Serrano-Pérez, Christina Arvanitidou, Jorge Hernández-García, Mercedes García-González, Francisco José Romero-Campero

## Abstract

Since DNA sequencing has become commonplace, the development of efficient methods and tools to explore gene sequences has become indispensable. In particular, despite photosynthetic eukaryotes constituting the largest percentage of terrestrial biomass, computational functional characterization of gene sequences in these organisms still predominantly relies on comparisons with *Arabidopsis thaliana* and other angiosperms. This paper introduces PharaohFUN, a web application designed for the evolutionary and functional analysis of protein sequences in photosynthetic eukaryotes, leveraging orthology relationships between them.

PharaohFUN incorporates a homogeneous representative sampling of key species in this group, bridging clades that have traditionally been studied separately, thus establishing a comprehensive evolutionary framework to draw conclusions about sequence evolution and function. For this purpose, it incorporates modules for exploring gene tree evolutionary history, expansion and contraction events, ancestral states, domain identification, multiple sequence alignments, and diverse functional annotation. It also incorporates different search modes to facilitate its use and increase its reach within the community. Tests were performed on the whole transcription factor toolbox of *Arabidopsis thaliana* and on CCA1 protein to assess its utility for both large-scale and fine-grained phylogenetic studies. These exemplify how PharaohFUN accurately traces the corresponding evolutionary histories of these proteins by unifying results for land plants, streptophyte and chlorophyte microalgae. Thus, PharaohFUN democratizes access to these kind of analyses in photosynthetic organisms for every user, independently of their prior training in bioinformatics.
