## Supplementary material for "PharaohFUN: PHylogenomic Analysis foR plAnt prOtein History and FUNction elucidation": Supp: Sup_TableS1.xlsx

### Sheet: Sup_TableS1
Species	Version	Link
Aquilegia coerulea	3.1	https://data.jgi.doe.gov/refine-download/phytozome?genome_id=322&_gl=1*yf85cn*_ga*MTMxNDk5MzMwMC4xNjQ0NTc2MTM5*_ga_YBLMHYR3C2*MTczNzk3ODE0OS41Ny4wLjE3Mzc5NzgxNDkuMC4wLjA.
Lactuca sativa	5	https://data.jgi.doe.gov/refine-download/phytozome?q=Lactuca+sativa&expanded=Phytozome-467
Olea europaea	1	https://data.jgi.doe.gov/refine-download/phytozome?q=Olea+europaea&expanded=Phytozome-451
Vitis vinifera	2.1	https://data.jgi.doe.gov/refine-download/phytozome?q=Vitis+vinifera&expanded=Phytozome-457
Populus trichocarpa	4.1	https://data.jgi.doe.gov/refine-download/phytozome?q=Populus+trichocarpa&expanded=Phytozome-533
Glycine max	Wm82.a4.v1	https://data.jgi.doe.gov/refine-download/phytozome?q=Glycine+max&expanded=Phytozome-508
Malus domestica	1.1	https://data.jgi.doe.gov/refine-download/phytozome?q=Malus+domestica&expanded=Phytozome-491
Eucalyptus grandis	2	https://data.jgi.doe.gov/refine-download/phytozome?q=Eucalyptus+grandis&expanded=Phytozome-297
Arabidopsis thaliana	Araport 11	https://data.jgi.doe.gov/refine-download/phytozome?q=Arabidopsis+thaliana&expanded=Phytozome-447
Zostera marina	3.1	https://data.jgi.doe.gov/refine-download/phytozome?q=Zostera+marina&expanded=Phytozome-668
Asparagus officinalis	1.1	https://data.jgi.doe.gov/refine-download/phytozome?q=Asparagus+officinalis&expanded=Phytozome-498
Panicum hallii	3.1	https://data.jgi.doe.gov/refine-download/phytozome?q=Panicum+hallii
Solanum lycopersicum	4	https://data.jgi.doe.gov/refine-download/phytozome?q=Solanum+lycopersicum&expanded=Phytozome-691
Zea mays	RefGen_V4	https://data.jgi.doe.gov/refine-download/phytozome?q=Zea+mays
Sorghum bicolor	3.1	https://data.jgi.doe.gov/refine-download/phytozome?q=Sorghum+bicolor&expanded=Phytozome-313
Oryza sativa	v7.0	https://data.jgi.doe.gov/refine-download/phytozome?q=Oryza+sativa&expanded=Phytozome-323
Brachypodium distachyon	3.1	https://data.jgi.doe.gov/refine-download/phytozome?q=Brachypodium+distachyon&expanded=Phytozome-314
Hordeum vulgare	Morex V3	https://data.jgi.doe.gov/refine-download/phytozome?q=Hordeum+vulgare&expanded=Phytozome-702
Cinnamomum kanehirae	3	https://data.jgi.doe.gov/refine-download/phytozome?q=Cinnamomum+kanehirae&expanded=Phytozome-531
Amborella trichopoda	1	https://data.jgi.doe.gov/refine-download/phytozome?q=Amborella+trichopoda&expanded=Phytozome-291
Thuja plicata	3.1	https://data.jgi.doe.gov/search?q=Thuja+plicata&expanded=Phytozome-572
Selaginella moellendorffii	1	https://data.jgi.doe.gov/refine-download/phytozome?q=Selaginella+moellendorffii&expanded=Phytozome-91
Ceratopteris richardii	2.1	https://data.jgi.doe.gov/refine-download/phytozome?q=Ceratopteris+richardii&expanded=Phytozome-676
Physcomitrium patens	6.1	https://data.jgi.doe.gov/refine-download/phytozome?q=Physcomitrium+patens&expanded=Phytozome-870
Sphagnum magellanicum	1.1	https://data.jgi.doe.gov/refine-download/phytozome?q=Sphagnum+magellanicum&expanded=Phytozome-521
Ceratodon purpureus	R40 1.1	https://data.jgi.doe.gov/refine-download/phytozome?q=Ceratodon+purpureus&expanded=Phytozome-538
Saponaria officinalis	1.1	https://data.jgi.doe.gov/refine-download/phytozome?q=Saponaria+officinalis&expanded=Phytozome-780
Kalanchoe fedtschenkoi	1.1	https://data.jgi.doe.gov/refine-download/phytozome?q=Kalanchoe+fedtschenkoi&expanded=Phytozome-382
Chenopodium quinoa	1	https://data.jgi.doe.gov/refine-download/phytozome?q=Chenopodium+quinoa&expanded=Phytozome-392
Amaranthus hypochondriacus	2.1	https://data.jgi.doe.gov/refine-download/phytozome?q=Amaranthus+hypochondriacus&expanded=Phytozome-459
Beta vulgaris	sp. vulgaris EL10.2_2	https://data.jgi.doe.gov/refine-download/phytozome?q=Beta&expanded=Phytozome-782
Daucus carota	subsp. sativus v3.0	https://data.jgi.doe.gov/refine-download/phytozome?q=Daucus+carota&expanded=Phytozome-861
Coffea arabica	geisha 1.0	https://data.jgi.doe.gov/refine-download/phytozome?q=Coffea+arabica&expanded=Phytozome-871
Solanum tuberosum	6.1	https://data.jgi.doe.gov/refine-download/phytozome?q=Solanum+tuberosum&expanded=Phytozome-686
Mimulus guttatus	2	https://data.jgi.doe.gov/refine-download/phytozome?q=Mimulus+guttatus&expanded=Phytozome-256
Vaccinium darrowii	1.2	https://data.jgi.doe.gov/refine-download/phytozome?q=Vaccinium+darrowii&expanded=Phytozome-700
Corymbia citriodora	2.1	https://data.jgi.doe.gov/refine-download/phytozome?q=Corymbia+citriodora&expanded=Phytozome-507
Linum usitatissimum	1	https://data.jgi.doe.gov/refine-download/phytozome?q=Linum+usitatissimum&expanded=Phytozome-200
Salix purpurea	5.1	https://data.jgi.doe.gov/refine-download/phytozome?q=Salix+purpurea&expanded=Phytozome-519
Manihot esculenta	8.1	https://data.jgi.doe.gov/refine-download/phytozome?q=Manihot+esculenta&expanded=Phytozome-671
Arachis hypogaea	1	https://data.jgi.doe.gov/refine-download/phytozome?q=Arachis+hypogaea&expanded=Phytozome-530
Lens culinaris	1	https://data.jgi.doe.gov/refine-download/phytozome?q=Lens+culinaris&expanded=Phytozome-718
Lupinus albus	1	https://data.jgi.doe.gov/refine-download/phytozome?q=Lupinus+albus&expanded=Phytozome-567
Vigna unguiculata	1.2	https://data.jgi.doe.gov/refine-download/phytozome?q=Vigna+unguiculata&expanded=Phytozome-540
Phaseolus acutifolius	WLD v2.0	https://data.jgi.doe.gov/refine-download/phytozome?q=Phaseolus+acutifolius&expanded=Phytozome-581
Lotus japonicus	1	https://data.jgi.doe.gov/refine-download/phytozome?q=Lotus+japonicus&expanded=Phytozome-571
Cicer arietinum	1	https://data.jgi.doe.gov/refine-download/phytozome?q=Cicer+arietinum&expanded=Phytozome-492
Trifolium pratense	2	https://data.jgi.doe.gov/refine-download/phytozome?q=trifolium+pratense&expanded=Phytozome-385
Medicago truncatula	Mt4.0v1	https://data.jgi.doe.gov/refine-download/phytozome?q=Medicago+truncatula&expanded=Phytozome-285
Cucumis sativus	1	https://data.jgi.doe.gov/refine-download/phytozome?q=Cucumis+sativus&expanded=Phytozome-122
Quercus rubra	2.1	https://data.jgi.doe.gov/refine-download/phytozome?q=Quercus+rubra&expanded=Phytozome-687
Carya illinoinensis	1.1	https://data.jgi.doe.gov/refine-download/phytozome?q=Carya+illinoinensis&expanded=Phytozome-573
Corylus avellana	cv. Jefferson HAP2 v4.0	https://data.jgi.doe.gov/refine-download/phytozome?q=Corylus+avellana&expanded=Phytozome-859
Fragaria vesca	v4.0.a2	https://data.jgi.doe.gov/refine-download/phytozome?q=Fragaria+vesca&expanded=Phytozome-677
Prunus persica	2.1	https://data.jgi.doe.gov/refine-download/phytozome?q=Prunus+persica&expanded=Phytozome-298
Poncirus trifoliata	1.3.1	https://data.jgi.doe.gov/refine-download/phytozome?q=Poncirus+trifoliata&expanded=Phytozome-565
Citrus sinensis	1.1	https://data.jgi.doe.gov/refine-download/phytozome?q=Citrus+sinensis&expanded=Phytozome-154
Gossypium raimondii	2.1	https://data.jgi.doe.gov/refine-download/phytozome?q=Gossypium+raimondii&expanded=Phytozome-221
Gossypium hirsutum	2.1	https://data.jgi.doe.gov/refine-download/phytozome?q=Gossypium+hirsutum&expanded=Phytozome-527
Theobroma cacao	1.1	https://data.jgi.doe.gov/refine-download/phytozome?q=Theobroma+cacao&expanded=Phytozome-233
Carica papaya	0.4	https://data.jgi.doe.gov/refine-download/phytozome?q=Carica+papaya&expanded=Phytozome-113
Boechera stricta	1.2	https://data.jgi.doe.gov/refine-download/phytozome?q=Boechera+stricta&expanded=Phytozome-278
Gingko biloba	1	https://treegenesdb.org/FTP/Genomes/Gibi/v1.0/
Picea abies	1.0b	https://treegenesdb.org/FTP/Genomes/Paab/v1.0b/
Sequoia sempervirens	2.1	https://treegenesdb.org/FTP/Genomes/Sese/v2.1/annotation/
Sequoiadendron giganteum	2	https://treegenesdb.org/FTP/Genomes/Segi/v2.0/annotation/
Abies alba	1.1	https://treegenesdb.org/FTP/Genomes/Abies_alba/v1.1/annotation/
Taxus chinensis	2	https://www.ncbi.nlm.nih.gov/data-hub/genome/GCA_019776745.2/
Gnetum montanum	1	https://treegenesdb.org/FTP/Genomes/Gnmo/v1.0/annotation/
Cycas panzhihuaensis	1	https://db.cngb.org/codeplot/datasets/PwRftGHfPs5qG3gE
Welwitschia mirabilis	1	https://datadryad.org/stash/dataset/doi:10.5061/dryad.ht76hdrdr
Adiantum capillus	1	https://fernbase.org/ftp/ftp/Adiantum_capillus-veneris/
Alsophila spinulosa	3.1	https://fernbase.org/ftp/ftp/Alsophila_spinulosa/
Azolla filiculoides	1.1	https://fernbase.org/ftp/ftp/Azolla_filiculoides/Azolla_asm_v1.1/
Salvinia cucullata	1.2	https://fernbase.org/ftp/ftp/Salvinia_cucullata/Salvinia_asm_v1.2/
Marsilea vestita	3	https://fernbase.org/ftp/ftp/Marsilea_vestita/
Diphasiastrum complanatum	3.1	https://data.jgi.doe.gov/refine-download/phytozome?q=Diphasiastrum+complanatum&expanded=Phytozome-723
Isoetes sinensis	1	https://ftp.cngb.org/pub/CNSA/data5/CNP0004710/CNS0885329/CNA0072254/
Lycopodium clavatum	1	https://figshare.com/articles/dataset/Lycopodium_clavatum_genome_annotation/20493417?file=38843967
Huperzia asiatica	1	https://figshare.com/projects/Huperzia_asiatica_genome/169145
Marchantia polymorpha	7.1	https://marchantia.info/data/MpTak_v7.1_standard_genome/
Anthoceros agrestis	Oxford 1.0	https://hornwortbase.org/ftp/Anthoceros_agrestis_Oxford/v1.0/
Anthoceros fusiformis	1	https://hornwortbase.org/ftp/Anthoceros_fusiformis/v1.0/
Anthoceros punctatus	1	https://hornwortbase.org/ftp/Anthoceros_punctatus/v1.0/
Leiosporoceros dussii	1	https://hornwortbase.org/ftp/Leiosporoceros_dussii/v1.0/
Megaceros flagellaris	1	https://hornwortbase.org/ftp/Megaceros_flagellaris/v1.0/
Notothylas orbicularis	1	https://hornwortbase.org/ftp/Notothylas_orbicularis/v1.0/
Paraphymatoceros pearsonii	1	https://hornwortbase.org/ftp/Paraphymatoceros_pearsonii/v1.0/
Phaeoceros carolinianus	1	https://hornwortbase.org/ftp/Phaeoceros_carolinianus/v1.0/
Phaeoceros sp	1	https://hornwortbase.org/ftp/Phaeoceros_sp/v1.0/
Phaeomegaceros chiloensis	1	https://hornwortbase.org/ftp/Phaeomegaceros_chiloensis/v1.0/
Phymatoceros phymatodes	1	https://hornwortbase.org/ftp/Phymatoceros_phymatodes/v1.0/
Marchantia paleacea	2	https://www.ncbi.nlm.nih.gov/datasets/genome/GCA_014180765.2/
Takakia lepidozioides	1	https://www.takakia.com/download.html
Riccia sorocarpa	1	https://ftp.ncbi.nlm.nih.gov/genomes/all/GCA/046/195/345/GCA_046195345.1_ASM4619534v1/
Riccia fluitans	1	https://ftp.ncbi.nlm.nih.gov/genomes/all/GCA/043/381/455/GCA_043381455.1_UWM_Rflu_1.0/
Sphagnum fallax	1	https://data.jgi.doe.gov/refine-download/phytozome?q=Sphagnum+fallax&expanded=Phytozome-522
Funaria hygrometrica	1	https://figshare.com/articles/dataset/Draft_Genome_of_Funaria_hygrometrica/11663892/1?file=21768057
Pleurozium schreberi	1	https://github.com/PycnopodiaD/Pleurozium_schreberi_annotated_genome_files/blob/master/assembly/protein.fa
Zygnema cf. cylindricum	SAG 698-1a	https://genome.jgi.doe.gov/portal/pages/dynamicOrganismDownload.jsf?organism=Zygcyl6981a_1
Zygnema circumcarinatum	SAG 698-1b	https://genome.jgi.doe.gov/portal/pages/dynamicOrganismDownload.jsf?organism=Zygcir6981b_2
Zygnema circumcarinatum	UTEX 1559	https://genome.jgi.doe.gov/portal/pages/dynamicOrganismDownload.jsf?organism=Zygcir1559_1
Spirogloea muscicola	CCAC 0214	https://genome.jgi.doe.gov/portal/pages/dynamicOrganismDownload.jsf?organism=Spimu1_1
Mesotaenium kramstae	Lemmermann NIES-657 v3.0	https://genome.jgi.doe.gov/portal/pages/dynamicOrganismDownload.jsf?organism=Meskra657_3
Chara braunii	S276	https://genome.jgi.doe.gov/portal/pages/dynamicOrganismDownload.jsf?organism=Chabra1
Klebsormidium nitens	NIES-2285 v1.1	https://genome.jgi.doe.gov/portal/pages/dynamicOrganismDownload.jsf?organism=Klenit1_1
Mesostigma viride	NIES-296	https://genome.jgi.doe.gov/portal/pages/dynamicOrganismDownload.jsf?organism=Mesvir1_1
Mesostigma viride	CCAC 1140	https://genome.jgi.doe.gov/portal/pages/dynamicOrganismDownload.jsf?organism=Mesovir1_1
Chlorokybus atmophyticus	CCAC 0220	https://genome.jgi.doe.gov/portal/pages/dynamicOrganismDownload.jsf?organism=Chlat1_1
Chlamydomonas reinhardtii	CC-4532 v6.1	https://data.jgi.doe.gov/refine-download/phytozome?genome_id=707&_gl=1*qt1o4e*_ga*MTMxNDk5MzMwMC4xNjQ0NTc2MTM5*_ga_YBLMHYR3C2*MTczODU3ODIwNS42NS4wLjE3Mzg1NzgyMDUuMC4wLjA.&expanded=Phytozome-707
Chromochloris zofingiensis	5.2.3.2	https://data.jgi.doe.gov/refine-download/phytozome?q=Chromochloris+zofingiensis&expanded=Phytozome-461
Coccomyxa subellipsoidea	C-169 v2.0	https://data.jgi.doe.gov/refine-download/phytozome?q=Coccomyxa+subellipsoidea&expanded=Phytozome-227
Dunaliella salina	1	https://data.jgi.doe.gov/refine-download/phytozome?q=Dunaliella+salina&expanded=Phytozome-325
Micromonas pusilla	CCMP1545 v3.0	https://data.jgi.doe.gov/refine-download/phytozome?q=Micromonas+pusilla&expanded=Phytozome-228
Micromonas commoda	RCC299 v3.0	https://data.jgi.doe.gov/refine-download/phytozome?q=Micromonas+sp+RCC299&expanded=Phytozome-229
Ostreococcus lucimarinus	2	https://data.jgi.doe.gov/refine-download/phytozome?q=Ostreococcus+lucimarinus
Volvox carteri	2.1	https://data.jgi.doe.gov/refine-download/phytozome?q=Volvox+carteri&expanded=Phytozome-317
Ostreococcus tauri	RCC4221 3.0	https://genome.jgi.doe.gov/portal/pages/dynamicOrganismDownload.jsf?organism=Ostta4221_3
Bathycoccus prasinos	RCC1105	https://genome.jgi.doe.gov/portal/pages/dynamicOrganismDownload.jsf?organism=Batpra1
Chlamydomonas incerta	SAG 7.73	https://genome.jgi.doe.gov/portal/pages/dynamicOrganismDownload.jsf?organism=Chlin1
Haematococcus lacustris	1	https://www.ncbi.nlm.nih.gov/datasets/genome/GCA_030144725.1/
Gonium pectorale	NIES-2863	https://genome.jgi.doe.gov/portal/pages/dynamicOrganismDownload.jsf?organism=Gonpec1
Tetrabaena socialis	NIES-571	https://genome.jgi.doe.gov/portal/pages/dynamicOrganismDownload.jsf?organism=Tetso1_1
Scenedesmus obliquus	UTEX 3031 haplotype 1	https://genome.jgi.doe.gov/portal/pages/dynamicOrganismDownload.jsf?organism=Sob3031_h1_1
Raphidocelis subcapitata	NIES-35	https://genome.jgi.doe.gov/portal/pages/dynamicOrganismDownload.jsf?organism=Rapsub1_1
Desmodesmus armatus	isolate SE107 v1.0	https://genome.jgi.doe.gov/portal/pages/dynamicOrganismDownload.jsf?organism=DesarSE107_1
Monoraphidium minutum	26B-AM v1.0	https://genome.jgi.doe.gov/portal/pages/dynamicOrganismDownload.jsf?organism=Monmin1
Elliptochloris bilobata	SAG 245.80	https://genome.jgi.doe.gov/portal/pages/dynamicOrganismDownload.jsf?organism=Ellbil24580_1
Myrmecia bisecta	SAG 2043	https://genome.jgi.doe.gov/portal/pages/dynamicOrganismDownload.jsf?organism=Myrbis2043_1
Apatococcus lobatus	SAG 2145	https://genome.jgi.doe.gov/portal/pages/dynamicOrganismDownload.jsf?organism=Apalob2145_1
Asterochloris glomerata	Cgr/DA1pho v2.0	https://genome.jgi.doe.gov/portal/pages/dynamicOrganismDownload.jsf?organism=Astpho2
Trebouxia sp	A1-2	https://genome.jgi.doe.gov/portal/pages/dynamicOrganismDownload.jsf?organism=TrebouA12_1
Picochlorum soloecismus	DOE101	https://genome.jgi.doe.gov/portal/pages/dynamicOrganismDownload.jsf?organism=Picsp_1
Auxenochlorella protothecoides	UTEX 25 v1.1	https://genome.jgi.doe.gov/portal/pages/dynamicOrganismDownload.jsf?organism=Auxpr25_1_1
Chlorella sorokiniana	UTEX 1602 v1.1	https://genome.jgi.doe.gov/portal/pages/dynamicOrganismDownload.jsf?organism=Chloso1602_1_1
Helicosporidium sp	ATCC 50920	https://genome.jgi.doe.gov/portal/pages/dynamicOrganismDownload.jsf?organism=Heli50920_1
Caulerpa lentillifera	1	https://genome.jgi.doe.gov/portal/pages/dynamicOrganismDownload.jsf?organism=Caulen1
Ostreobium quekettii	SAG 6.99	https://genome.jgi.doe.gov/portal/pages/dynamicOrganismDownload.jsf?organism=Ostque1
Ulva mutabilis	Foyn v1.1	https://genome.jgi.doe.gov/portal/pages/dynamicOrganismDownload.jsf?organism=Ulvmu1_1
Bryopsis sp	KO-2023	https://www.ncbi.nlm.nih.gov/datasets/genome/GCA_030272585.1/
Tetraselmis striata	1	https://genome.jgi.doe.gov/portal/pages/dynamicOrganismDownload.jsf?organism=Tetstr1
Chloropicon primus	CCMP1205 v1.1	https://genome.jgi.doe.gov/portal/pages/dynamicOrganismDownload.jsf?organism=Chlpri1_1
Picocystis sp	ML	https://genome.jgi.doe.gov/portal/pages/dynamicOrganismDownload.jsf?organism=Pico_ML_1
Cymbomonas tetramitiformis	2	https://www.ncbi.nlm.nih.gov/datasets/genome/GCA_001247695.2/
Pedinophyceae sp	YPF-701	https://genome.jgi.doe.gov/portal/pages/dynamicOrganismDownload.jsf?organism=PedYPF701_1
Prasinoderma coloniale	CCMP1413 v1.1	https://genome.jgi.doe.gov/portal/pages/dynamicOrganismDownload.jsf?organism=Praco1_1
Porphyra umbilicalis	1.5	https://data.jgi.doe.gov/refine-download/phytozome?q=Porphyra+umbilicalis&expanded=Phytozome-456
Cyanidioschyzon merolae	Soos v1.1	https://genome.jgi.doe.gov/portal/pages/dynamicOrganismDownload.jsf?organism=CyamerSoos_1_1
Galdieria sulphuraria	Azora v1.1	https://genome.jgi.doe.gov/portal/GsuAzora_1_1/GsuAzora_1_1.download.html
Gracilariopsis chorda	SKKU-2015 v1.1	https://genome.jgi.doe.gov/portal/pages/dynamicOrganismDownload.jsf?organism=Graco1_1
Thlaspi arvense	var. MN106 v4.1	https://data.jgi.doe.gov/refine-download/phytozome?q=Thlaspi+arvense&expanded=Phytozome-872
Eutrema salsugineum	1	https://data.jgi.doe.gov/refine-download/phytozome?q=Eutrema+salsugineum&expanded=Phytozome-173
Schrenkiella parvula	2.2	https://data.jgi.doe.gov/refine-download/phytozome?q=Schrenkiella+parvula&expanded=Phytozome-574
Sisymbrium irio	vSiYm2s	https://data.jgi.doe.gov/refine-download/phytozome?q=Sisymbrium+irio&expanded=Phytozome-903
Brassica oleracea	capitata v1.0	https://data.jgi.doe.gov/refine-download/phytozome?q=Brassica+oleracea+capitata&expanded=Phytozome-446
Brassica rapa	FPsc v1.3	https://data.jgi.doe.gov/refine-download/phytozome?q=Brassica+rapa&expanded=Phytozome-277
Capsella grandiflora	1.1	https://data.jgi.doe.gov/refine-download/phytozome?q=Capsella+grandiflora&expanded=Phytozome-266
Arabidopsis lyrata	2.1	https://data.jgi.doe.gov/refine-download/phytozome?q=Arabidopsis+lyrata&expanded=Phytozome-384
Spirodela polyrhiza	2	https://data.jgi.doe.gov/refine-download/phytozome?q=Spirodela+polyrhiza&expanded=Phytozome-290
Dioscorea alata	2.1	https://data.jgi.doe.gov/refine-download/phytozome?q=Dioscorea+alata&expanded=Phytozome-550
Musa acuminata	1	https://data.jgi.doe.gov/refine-download/phytozome?q=Musa+acuminata&expanded=Phytozome-304
Ananas comosus	3	https://data.jgi.doe.gov/refine-download/phytozome?q=Ananas+comosus&expanded=Phytozome-321
Eleusine coracana	1.1	https://data.jgi.doe.gov/refine-download/phytozome?q=Eleusine+coracana&expanded=Phytozome-560
Oropetium thomaeum	1	https://data.jgi.doe.gov/refine-download/phytozome?q=Oropetium+thomaeum&expanded=Phytozome-386
Miscanthus sinensis	7.1	https://data.jgi.doe.gov/refine-download/phytozome?q=Miscanthus+sinensis&expanded=Phytozome-497
Setaria italica	2.2	https://data.jgi.doe.gov/refine-download/phytozome?q=Setaria+italica&expanded=Phytozome-312
Triticum aestivum	cv. Chinese Spring v2.1	https://data.jgi.doe.gov/refine-download/phytozome?q=Triticum+aestivum&expanded=Phytozome-725
Aegilops tauschii	subsp. Strangulata 5.0	https://www.ncbi.nlm.nih.gov/datasets/genome/GCF_002575655.2/
Nymphaea colorata	1.2	https://data.jgi.doe.gov/refine-download/phytozome?q=Nymphaea+colorata&expanded=Phytozome-566
Mesotaenium endlicherianum	SAG 12.97 1.1	https://genome.jgi.doe.gov/portal/Mesen1/Mesen1.download.html
Ostreococcus mediterraneus	RCC2590	https://bioinformatics.psb.ugent.be/orcae/overview/Ostme
