## Supplementary material for "PharaohFUN: PHylogenomic Analysis foR plAnt prOtein History and FUNction elucidation": Supp: Sup_TableS2.xlsx

### Sheet: Sup_TableS2
nodename	age.min	age.max
Archaeplastida	1600	1900
Chlorophyta	700	1900
Spermatophyta	385	470
Embryophyta	470	540
NPAAA clade	50.3	61.5
Rosales+Fabales	87.9	113
Rosales+Fagales+Cucurbitaceae	89	105.9
Linaceae+Saliceae	65.6	81
Fabids	99	117
Brassicales	19.7	34.2
Rosids	108	121
Pentapetalae	118	125
Lamiids+Campanulids	102	111
Asterids+Caryophyllales	110.6	120
Eudicotyledons+Ranunculales+Magnoliidae	151.6	170.1
PACMAD clade	33	59
Pooideae	29.3	35.5
Poaceae	49	59
Petrosaviidae	105.1	129.2
Alismatales	121.9	135
Liliopsida	132	139
Mesangiospermeae	142.1	163.5
Magnoliopsida	179.9	205
Cupressales	150.4	207
Gnetidae+Pinidae	219	295.8
Acrogymnospermeae	275.3	316.4
Polypodiopsida	216.2	277.5
Euphyllophyta	396.4	420.7
Lycopodiopsida	374.7	393
Tracheophyta	409.6	441.7
Dendrocerotidae+Notothylidae	104	208
Anthocerotaceae	41.9	96.4
Anthocerotophyta	160.2	397.5
Bryophyta	236.9	364.4
Marchantiophyta	119	215.2
Bryophytes	484	497.3
Anydrophyta	594.5	624
Zygnematophyceae	517	624
Phragmoplastophyta+Klebsormidiophyceae	744.7	1350
Chlorokybophyceae+Mesostigmatophyceae	760.5	1205.8
Streptophyta	836	1585.5
Volvocaceae+Tetrabaenaceae+Chlamydomonaceae	47	255.8
Chlamydomonadales	480	600
Bryopsidales	299	613
Chlorophyceae+Bryopsidales+Ulvophyceae	541	613
Mamiellophyceae	333	638.7
Trebouxiophyceae	1085	1671
