## Supplementary material for "PharaohFUN: PHylogenomic Analysis foR plAnt prOtein History and FUNction elucidation": Supp: Sup_TableS4.xlsx

### Sheet: Sup_TableS4
Var1	Freq
OG0001357	8
OG0000363	6
OG0000840	6
OG0001300	5
OG0000023	4
OG0000093	4
OG0000318	4
OG0002137	4
OG0004142	4
OG0006637	4
OG0000083	3
OG0000128	3
OG0005535	3
OG0000005	2
OG0000013	2
OG0000065	2
OG0000096	2
OG0000106	2
OG0000215	2
OG0000260	2
OG0000643	2
OG0000699	2
OG0000775	2
OG0001008	2
OG0001931	2
OG0004485	2
OG0006396	2
OG0000012	1
OG0000041	1
OG0000045	1
OG0000071	1
OG0000184	1
OG0000196	1
OG0000406	1
OG0000451	1
OG0000516	1
OG0000665	1
OG0000727	1
OG0000994	1
OG0001109	1
OG0001573	1
OG0002468	1
OG0003546	1
OG0004285	1
OG0004735	1
OG0007477	1
OG0009286	1
