## Supplementary material for "PharaohFUN: PHylogenomic Analysis foR plAnt prOtein History and FUNction elucidation": Supp: Sup_TableS8.xlsx

### Sheet: recalls_table
Family	o_tauri	c_reinhardtii	d_salina	k_nitens	m_polymorpha	o_sativa	s_lycopersicum	Median
TALE	1	NA	NA	NA	NA	1	1	1
Whirly	1	1	1	1	1	1	1	1
G2-like	1	1	1	1	1	0.951613	0.907407	1
E2F/DP	1	1	NA	0.75	0.666667	1	1	1
GATA	0.8	0.866667	0.888889	0.666667	1	0.96875	1	0.888889
C3H	0.5	0.625	0.642857	0.678571	0.6875	0.851351	0.833333	0.678571
MYB	1	1	1	0.833333	1	0.992308	0.985714	1
bZIP	0.714286	0.421053	0.6	0.916667	1	0.978417	0.984127	0.916667
WRKY	1	1	0.8	1	1	0.944882	0.975	1
CO-like	1	1	1	1	1	1	1	1
Dof	1	1	NA	1	1	0.972973	1	1
MYB_related	0.857143	0.37931	0.666667	0.8125	0.958333	0.915094	0.947368	0.857143
HSF	1	1	1	1	1	1	1	1
Nin-like	0.8	0.941176	1	0.857143	1	0.933333	0.9	0.933333
ERF	1	1	1	0.75	1	0.96319	0.977444	1
bHLH	1	0.181818	0.5	0.9	1	0.995261	0.968354	0.968354
HB-other	0.6	1	1	0.923077	1	0.875	1	1
C2H2	0.25	0.444444	0.333333	0.324324	0.794118	0.896296	0.873684	0.444444
AP2	1	1	0.571429	1	1	1	0.888889	1
NF-YC	0.666667	1	1	1	1	1	0.894737	1
WOX	1	NA	NA	1	1	1	1	1
CPP	1	1	1	0.5	1	1	1	1
NF-YB	0.666667	1	1	1	0.888889	1	1	1
ARR-B	1	1	1	1	1	0.818182	0.764706	1
M-type_MADS	1	1	NA	NA	NA	0.705882	0.610169	0.852941
SBP	NA	0.884615	1	1	1	1	0.941176	1
NF-X1	NA	1	1	1	1	1	1	1
S1Fa-like	NA	1	NA	0	1	1	1	1
YABBY	NA	0	0	1	NA	1	1	1
B3	NA	1	1	1	1	0.8	0.952381	1
LSD	NA	1	1	1	1	0.916667	1	1
RAV	NA	NA	NA	1	1	1	1	1
Trihelix	NA	NA	NA	0.5	0.8125	1	0.966667	0.889583
EIL	NA	NA	NA	0.333333	1	0.909091	1	0.954545
NF-YA	NA	NA	NA	1	1	1	1	1
LBD	NA	NA	NA	0.8	0.863636	0.948718	0.893617	0.878627
NAC	NA	NA	NA	0	0.857143	0.688235	0.708333	0.698284
ZF-HD	NA	NA	NA	1	1	1	0.954545	1
STAT	NA	NA	NA	1	1	1	1	1
CAMTA	NA	NA	NA	1	1	1	1	1
BES1	NA	NA	NA	1	1	1	1	1
LFY	NA	NA	NA	1	1	0.5	0	0.75
DBB	NA	NA	NA	0.4	1	1	1	1
GRF	NA	NA	NA	1	1	1	1	1
HD-ZIP	NA	NA	NA	1	1	1	0.982456	1
HB-PHD	NA	NA	NA	1	1	1	1	1
BBR-BPC	NA	NA	NA	NA	1	1	1	1
ARF	NA	NA	NA	NA	1	1	1	1
GRAS	NA	NA	NA	NA	1	0.913043	0.833333	0.913043
TCP	NA	NA	NA	NA	1	1	1	1
HRT-like	NA	NA	NA	NA	1	1	1	1
SRS	NA	NA	NA	NA	1	1	0.875	1
MIKC_MADS	NA	NA	NA	NA	1	0.983607	1	1
GeBP	NA	NA	NA	NA	NA	0.923077	0.818182	0.870629
FAR1	NA	NA	NA	NA	NA	0.895349	0.961538	0.928444
VOZ	NA	NA	NA	NA	NA	1	1	1
SAP	NA	NA	NA	NA	NA	NA	1	1
NZZ/SPL	NA	NA	NA	NA	NA	NA	1	1
Total	0.8	0.738938	0.789474	0.742063	0.926957	0.932088	0.927324	0.836692
Median	1	1	1	1	1	1	1	1
