## Supplementary material for "PharaohFUN: PHylogenomic Analysis foR plAnt prOtein History and FUNction elucidation": Supp: Sup_TableS9.xlsx

### Sheet: recalls_table_with_added_specie
Family	o_tauri	c_reinhardtii	d_salina	k_nitens	m_polymorpha	o_sativa	s_lycopersicum	Median
TALE	1	NA	NA	NA	NA	1	1	1
Whirly	1	1	1	1	1	1	1	1
G2-like	1	1	1	1	1	0.951613	0.907407	1
E2F/DP	1	1	NA	0.75	0.833333	1	1	1
GATA	0.8	0.933333	0.888889	0.777778	1	0.96875	1	0.933333
C3H	0.833333	0.958333	0.785714	0.928571	0.958333	0.932432	0.9375	0.932432
MYB	1	1	1	0.833333	1	0.992308	0.985714	1
bZIP	0.714286	0.736842	0.8	0.916667	1	1	0.984127	0.916667
WRKY	1	1	0.8	1	1	0.976378	0.975	1
CO-like	1	1	1	1	1	1	1	1
Dof	1	1	NA	1	1	0.972973	1	1
MYB_related	1	0.724138	0.916667	0.8125	0.958333	0.933962	0.960526	0.933962
HSF	1	1	1	1	1	1	1	1
Nin-like	0.8	1	1	0.857143	1	0.933333	0.9	0.933333
ERF	1	1	1	0.75	1	0.98773	0.977444	1
bHLH	1	0.818182	0.833333	0.9	1	0.995261	0.974684	0.974684
HB-other	0.6	1	1	0.923077	1	1	1	1
C2H2	0.25	0.777778	1	0.513514	0.882353	0.903704	0.894737	0.882353
AP2	1	1	0.571429	1	1	1	0.888889	1
NF-YC	0.666667	1	1	1	1	1	0.894737	1
WOX	1	NA	NA	1	1	1	1	1
CPP	1	1	1	0.5	1	1	1	1
NF-YB	0.666667	1	1	1	0.888889	1	1	1
ARR-B	1	1	1	1	1	1	0.764706	1
M-type_MADS	1	1	NA	NA	NA	0.882353	0.610169	0.941176
SBP	NA	0.923077	1	1	1	1	0.941176	1
NF-X1	NA	1	1	1	1	1	1	1
S1Fa-like	NA	1	NA	0	1	1	1	1
YABBY	NA	0	0	1	NA	1	1	1
B3	NA	1	1	1	1	0.876923	0.968254	1
LSD	NA	1	1	1	1	0.916667	1	1
RAV	NA	NA	NA	1	1	1	1	1
Trihelix	NA	NA	NA	1	0.9375	1	0.966667	0.983333
EIL	NA	NA	NA	0.333333	1	0.909091	1	0.954545
NF-YA	NA	NA	NA	1	1	1	1	1
LBD	NA	NA	NA	0.8	0.863636	0.948718	0.893617	0.878627
NAC	NA	NA	NA	0	0.857143	0.958824	0.708333	0.782738
ZF-HD	NA	NA	NA	1	1	1	0.954545	1
STAT	NA	NA	NA	1	1	1	1	1
CAMTA	NA	NA	NA	1	1	1	1	1
BES1	NA	NA	NA	1	1	1	1	1
LFY	NA	NA	NA	1	1	0.5	0	0.75
DBB	NA	NA	NA	0.4	1	1	1	1
GRF	NA	NA	NA	1	1	1	1	1
HD-ZIP	NA	NA	NA	1	1	1	0.982456	1
HB-PHD	NA	NA	NA	1	1	1	1	1
BBR-BPC	NA	NA	NA	NA	1	1	1	1
ARF	NA	NA	NA	NA	1	1	1	1
GRAS	NA	NA	NA	NA	1	0.971014	0.833333	0.971014
TCP	NA	NA	NA	NA	1	1	1	1
HRT-like	NA	NA	NA	NA	1	1	1	1
SRS	NA	NA	NA	NA	1	1	0.875	1
MIKC_MADS	NA	NA	NA	NA	1	1	1	1
GeBP	NA	NA	NA	NA	NA	0.923077	0.818182	0.870629
FAR1	NA	NA	NA	NA	NA	0.988372	0.961538	0.974955
VOZ	NA	NA	NA	NA	NA	1	1	1
SAP	NA	NA	NA	NA	NA	NA	1	1
NZZ/SPL	NA	NA	NA	NA	NA	NA	1	1
Total	0.863158	0.902655	0.894737	0.813492	0.968696	0.971986	0.932958	0.902655
Median	1	1	1	1	1	1	1	1
